# Computational Microbiome Pharmacology Analysis Elucidates the Anti-Cancer Potential of Vaginal Microbes and Metabolites

**DOI:** 10.1101/2024.10.10.616351

**Authors:** Damilola C. Lawore, Smrutiti Jena, Alicia R Berard, Kenzie Birse, Alana Lamont, Romel D. Mackelprang, Laura Noel-Romas, Michelle Perner, Xuanlin Hou, Elizabeth Irungu, Nelly Mugo, Samantha Knodel, Timothy R. Muwonge, Elly Katabira, Sean M Hughes, Claire Levy, Fernanda L. Calienes, Florian Hladik, Jairam R. Lingappa, Adam D Burgener, Leopold N Green, Douglas K. Brubaker

## Abstract

The vaginal microbiome’s role in risk, progression, and treatment of female cancers has been widely explored. Yet, there remains a need to develop methods to understand the interaction of microbiome factors with host cells and to characterize their potential therapeutic functions. To address this challenge, we developed a systems biology framework we term the Pharmacobiome for microbiome pharmacology analysis. The Pharmacobiome framework evaluates similarities between microbes and microbial byproducts and known drugs based on their impact on host transcriptomic cellular signatures. Here, we apply our framework to characterization of the Anti-Gynecologic Cancer Vaginal Pharmacobiome. Using published vaginal microbiome multi-omics data from the Partners PrEP clinical trial, we constructed vaginal epithelial gene signatures associated with each profiled vaginal microbe and metabolite. We compared these microbiome-associated host gene signatures to post-drug perturbation host gene signatures associated with 35 FDA-approved anti-cancer drugs from the Library of Integrated Network-based Cellular Signatures database to identify vaginal microbes and metabolites with high statistical and functional similarity to these drugs. We found that *Lactobacilli* and their metabolites can regulate host gene expression in ways similar to many anti-cancer drugs. Additionally, we experimentally tested our model prediction that taurine, a metabolite produced by *L. crispatus,* kills cancerous breast and endometrial cancer cells. Our study shows that the Pharmacobiome is a powerful framework for characterizing the anti-cancer therapeutic potential of vaginal microbiome factors with generalizability to other cancers, microbiomes, and diseases.
