## Supplementary material for "Computational Microbiome Pharmacology Analysis Elucidates the Anti-Cancer Potential of Vaginal Microbes and Metabolites": Table S5: Supplementary Table 5.xlsx

### Sheet: Sheet1
Category	Metabolites
Essential Amino Acids	Threonine, Phenylalanine, Tryptophan, Lysine, Leucine-Isoleucine
Non-essential Amino Acids	Alanine, Methionine Sulfoxide, Taurine, Asparagine, Tyrosine, Aspartate, Citrulline
Peptides	Creatine, Glutathione
Sugars	N-Acetylglucosamine, N-Acetylneuraminate
Unsaturated Fatty Acid	13-hydroxyoctadecadienoic acid
Amino Acid & Sugar Metabolism	N-Acetylglucosamine-1-phosphate, L-Acetylcartinine, Hydroisocaproate, Imidazole Propionic Acid, Pipecolate
Amines	N-Acetylputrescine, Tyramine
Esters	Glycerophosphocholine, Glycerate
Nucleic Acids	Xanthine, Cytosine
Keto-acids	Pyruvate
